# The pseudouridine synthase dyskerin binds to cytoplasmic H/ACA-box snoRNA retaining transcripts affecting nuclear hormone receptor dependence

**DOI:** 10.1101/2021.01.21.427585

**Authors:** Federico Zacchini, Giulia Venturi, Veronica De Sanctis, Roberto Bertorelli, Claudio Ceccarelli, Donatella Santini, Mario Taffurelli, Marianna Penzo, Davide Treré, Alberto Inga, Erik Dassi, Lorenzo Montanaro

**Affiliations:** Dipartimento di Medicina Specialistica, Diagnostica e Sperimentale (DIMES), Alma Mater Studiorum – Università di Bologna, Bologna, I-40138 - Italia; Centro di Ricerca Biomedica Applicata - CRBA, Università di Bologna, Policlinico di Sant’Orsola, Bologna, I-40138 - Italia; Dipartimento di Biologia Cellulare, Computazionale e Integrata (CIBIO), Università di Trento, I-38123 Trento - Italia; Unità Operativa di Anatomia Patologica, Azienda Ospedaliero-Universitaria di Bologna, Via Albertoni 15, I-40138 Bologna - Italia; Unità Operativa di Chirurgia Generale, Azienda Ospedaliero-Universitaria di Bologna, Via Albertoni 15, Bologna I-40138 - Italia; Dipartimento di Scienze Mediche e Chirurgiche (DIMEC), Alma Mater Studiorum - Università di Bologna, Bologna, I-40138 - Italia; Programma Dipartimentale di Medicina di Laboratorio, Azienda Ospedaliero-Universitaria di Bologna, Via Albertoni 15, Bologna, I-40138 - Italia

**Keywords:** DKC1, intron retention, RNA binding, post-transcriptional control, breast cancer

## Abstract

Dyskerin is a nuclear protein involved in H/ACA box snoRNA-guided uridine modification of RNA. Since its defective function induces specific alterations in gene expression, we sought to unbiasedly identify mRNAs regulated by dyskerin. We found that dyskerin depletion affects the expression or the association with polysomes of selected mRNA isoforms characterized by the retention of H/ACA box snoRNA-containing introns. These snoRNA retaining transcripts (snoRTs) are bound by dyskerin and can interact with cytoplasmic ribosomes. We then characterized the cytoplasmic dyskerin RNA interactome finding both H/ACA box snoRTs and protein-coding transcripts. Since a fraction of these latter transcripts is involved in the nuclear hormone receptor binding, we tested to see if this specific activity is affected by dyskerin. Results indicate that dyskerin dysregulation may alter the dependence on nuclear hormone receptor ligands in breast cancer. Our work suggests a cytoplasmic function for dyskerin which could affect mRNA post-transcriptional networks relevant for nuclear hormone receptor functions.
