## Supplemental Table 1 for "The pseudouridine synthase dyskerin binds to cytoplasmic H/ACA-box snoRNA retaining transcripts affecting nuclear hormone receptor dependence"

### Sheet: Primers
	Name	FW/RV	Sequence 5'-3'	Transcript ID
	B-Actin	FW	ATCGTCCACCGCAAATGCTTCTA	Generic
		RV	AGCCATGCCAATCTCATCTTGTT
	SNORA23	FW	GCTGCTGTAATGTGTGCATAG	ENST00000365128.1
		RV	CGCATGATGTTTGTGTGGATAG
	EIF4A1-C	FW	GCCTCATTTGCTGGACCAA	ENST00000293831.13
		RV	TGGCTACCATTTTCTCTCCCC
	EIF4A1 snoRT	FW	TCAGGAAAGTAGCAGCTTGGA	All SNORA-67 intron retaining transcripts
		RV	GGAGGGAAGACACTTAGGCA
	Unprocessed EIF4A1 snoRT	FW	TGAGGGAGTTTCGTTCTGGC	ENST00000578324.5
		RV	GGAGGGAAGACACTTAGGCA
	RPL32-C	FW	CAGCCATCTCCTTCTCGCT	ENST00000396957.5; ENST00000435983.5; ENST00000457131.1
		RV	GCCCCAGGTGAGGATGAATC
	RPL32 snoRT	FW	GCGGTAGTGTCTGTGGGTAT	ENST00000396953.6
		RV	CGCAAAGCCCTATCAACTCG
	TAF1D-C	FW	ATCAAATTGGCAGGGGATAGT	ENST00000448108.6
		RV	CACCTTTGACATTCATGATGCTGT
	TAF1D snoRT 1	FW	TGTGTCTTGGATCAGGTGTCA	ENST00000529900.1
		RV	CTTTGGCTTCTGTCATCTCGT
	TAF1D snoRT 2	FW	AGGTTTCTCAGAGTGTTCAGTT	ENST00000530769.5
		RV	CTTTGGCTTCTGTCATCTCGT
	GREB1	FW	AACTCCTTCCAGAACCCGC	Generic
		RV	AGAATAGAGGTTATGAACAGTGCT
	NRIP1	FW	GGGAAGTGTTTGGATTGTGAGC	Generic
		RV	TCCTCCTTCAGTCAAGTGTGC
	MYBL1	FW	GCTAGAGGATCGGGGAGAA	Generic
		RV	GATCGGCATACTGAAGGTCA
	p21	FW	CTGGAGACTCTCAGGGTCGAAA	Generic
		RV	GATTAGGGCTTCCTCTTGGAGAA
	IRS-2	FW	GTCCCACCACTTGAAGGAGG	ENST00000375856.5
		RV	ACAGTGCTGAGCGTCTTCTT
	PGR	FW	AGGTCTACCCGCCCTATCTC	Generic
		RV	TCCCACAGGTAAGGACACCA
	CCND1	FW	ACAGATCATCCGCAAACACG	Generic
		RV	TCTGGAGAGGAAGCGTGTGA
	CCNG1	FW	GTGGTTACCGCTGAGGAGC	Generic
		RV	CCACAGACCTTTGGCTGACA
	CCNG2	FW	ACAGGTTTGGAAGCCCCCG	Generic
		RV	CTCTGCCCCCAAATCCTTCAT
	MMD	FW	TGTGCCCTCTTCATCGTTTC	Generic
		RV	ACGAAGATTTAACCATGGAGCAT
	RBBP8	FW	AAGTGCTCGCTTCCCTTCG	Generic
		RV	TGCTCCACACTTCTACTTGCTT
	THOP1	FW	CCTGTGGAGCGAGGTGTATT	ENST00000587401.5
		RV	CGGAAGGACTCGTATGGGAA
	CASP7	FW	GAAACTCACTTCCTGTCGTCG	ENST00000452490.3
		RV	TTGATGGATCGCATGGTGAC
	RPS11	FW	CTGAGCGTGCCTACCAAAAG	ENST00000599561.1
		RV	ATCCGCCCTCTGGAGCTTCTC
	Probes	FW/RV	Sequence 5'-3'	Transcript ID
	TERC	FW	GGTGGTGGCCATTTTTTGTC	ENST00000602385.1
		RV	CTAGAATGAACGGTGGAAGGC
		Probe	CGCGCTGTTTTTCTCGCTGACTTTC
	EIF4A1 snoRT dPCR	FW	GCCTAAGTGTCTTCCCTCCG	All SNORA-67 intron retaining transcripts
		RV	CCTGTTGGTGGGAAGGTCAT
		Probe	TTCTTGACGTAGGCCAGAGG
	Unprocessed EIF4A1 snoRT dPCR	FW	TGCTGGTGAGTAGAGGGAA	ENST00000578324.5
		RV	CCTGTTGGTGGGAAGGTCAT
		Probe	TTCTTGACGTAGGCCAGAGG
	Commercial Probes		Catalogue N°	Company
	DKC1		Hs 00154737_m1	Thermo Fisher
	GUS		Hs99999908_m1	Thermo Fisher
	EGFR		Hs00193306_m1	Thermo Fisher
