## Supplemental Table 2 for "The pseudouridine synthase dyskerin binds to cytoplasmic H/ACA-box snoRNA retaining transcripts affecting nuclear hormone receptor dependence"

### Sheet: Comments
	Transcript-Based Analysis
	Count-based differential expression analysis obtained from transcript analysis of total cytoplsmic (deseq_byTranscript_tot) and polysomal RNA (deseq_byTranscript_pol )
	Differential expression analysis was performed between silenced (shDKC1) and control (scr) samples.

### Sheet: deseq_byTranscript_tot
***** shDKC1_tot vs scr_tot*****
	symbol	baseMean	log2FoldChange	lfcSE	stat	pvalue	padj
ENST00000599238.5	ZNF584	182.64	1.71625	0.232438	7.38371	1.53937e-13	1.1685e-08
ENST00000530560.5	TYK2	25.3187	2.54711	0.435256	5.85199	4.85727e-09	0.000184353
ENST00000369550.9	DKC1	21199.6	-0.757873	0.134805	-5.62197	1.88789e-08	0.000477686
ENST00000459726.1	RBM28	61.8129	-1.98552	0.36094	-5.50098	3.77676e-08	0.000582644
ENST00000341550.8	ING4	51.8985	2.15531	0.392006	5.49816	3.83783e-08	0.000582644
ENST00000625177.3	RNF114	462.083	-2.2805	0.417843	-5.45779	4.82109e-08	0.000609932
ENST00000472590.6	HHEX	74.5422	2.20814	0.416203	5.30544	1.12403e-07	0.0012189
ENST00000634931.1	SMARCA2	29.713	-2.39274	0.464662	-5.14942	2.61287e-07	0.00222696
ENST00000490453.5	HAUS7	15.7159	2.32122	0.450945	5.14746	2.64038e-07	0.00222696
ENST00000481849.5	HLA-B	15.7865	2.33566	0.464108	5.03259	4.83899e-07	0.00333926
ENST00000574576.2	PSMB10	11.1746	2.3541	0.466656	5.04461	4.54445e-07	0.00333926
ENST00000485280.1	RAB7A	31.7158	-2.25247	0.449829	-5.00738	5.51749e-07	0.00349018
ENST00000411769.1	CRKL	82.9312	2.27566	0.466965	4.87331	1.09743e-06	0.006408
ENST00000605698.1	TMCC1-AS1	11.4649	-2.16636	0.452935	-4.78293	1.7276e-06	0.00733618
ENST00000617799.1	SBDS	18.1447	-2.24298	0.46832	-4.78941	1.67269e-06	0.00733618
ENST00000241071.10	FBXO24	25.4254	-1.83982	0.386142	-4.76462	1.89209e-06	0.00733618
ENST00000415666.1	ARF5	12.3783	2.18472	0.453143	4.82126	1.42652e-06	0.00733618
ENST00000534635.5	C11orf74	27.7693	2.10324	0.440678	4.77274	1.81737e-06	0.00733618
ENST00000539119.5	REXO2	28.7413	-1.91096	0.401436	-4.76031	1.93291e-06	0.00733618
ENST00000578324.5	EIF4A1	605.221	-1.69337	0.355536	-4.76285	1.90878e-06	0.00733618
ENST00000355552.7	TPRA1	189.471	-1.57622	0.333052	-4.73265	2.21605e-06	0.00778839
ENST00000538992.3	ETV7	44.3658	2.07178	0.438947	4.71988	2.35987e-06	0.00778839
ENST00000525763.5	CD59	8.89875	2.20656	0.466794	4.72705	2.27806e-06	0.00778839
ENST00000483212.1	USP4	12.0915	2.06467	0.442515	4.66576	3.07479e-06	0.00972506
ENST00000325674.11	CAST	168.959	1.73005	0.376711	4.59251	4.37951e-06	0.0132976
ENST00000541990.5	THBS3	41.7397	1.59742	0.349286	4.57338	4.79924e-06	0.0134926
ENST00000618006.4	BSG	35.2545	2.06901	0.452319	4.57423	4.77967e-06	0.0134926
ENST00000464824.2	ADAM15	151.45	1.43956	0.316224	4.55235	5.30497e-06	0.0140852
ENST00000375883.7	CDK20	92.2461	1.73327	0.380992	4.54935	5.38114e-06	0.0140852
ENST00000527947.5	RAE1	1494.05	-1.80601	0.399644	-4.51906	6.21141e-06	0.0157165
ENST00000431254.5	ATP5O	300.47	1.8225	0.40719	4.47581	7.61237e-06	0.01864
ENST00000450772.5	WAS	14.4643	-1.93729	0.433558	-4.46835	7.8824e-06	0.018698
ENST00000460966.1	ANKZF1	12.7268	2.08706	0.468162	4.45799	8.27322e-06	0.0189268
ENST00000521700.5	TRAPPC9	13.3668	2.08399	0.468248	4.45061	8.56264e-06	0.0189268
ENST00000359337.8	PLXNB2	500.201	-1.00568	0.226171	-4.44653	8.72684e-06	0.0189268
ENST00000454515.5	MKLN1-AS	6.29111	2.06859	0.465871	4.44027	8.98452e-06	0.0189444
ENST00000454819.1	SPAG4	39.9811	1.52881	0.345922	4.41952	9.89182e-06	0.0202937
ENST00000436439.6	HMGCL	114.383	1.65329	0.375703	4.40053	1.07985e-05	0.0215708
ENST00000340972.8	MAP2K5	46.0615	1.98454	0.452669	4.38408	1.16476e-05	0.0226705
ENST00000395156.7	STX1A	463.974	1.57071	0.358863	4.3769	1.20382e-05	0.0227017
ENST00000574343.5	PCYT2	8.09566	2.03907	0.466299	4.37288	1.22618e-05	0.0227017
ENST00000368234.7	NAXE	24.3691	-1.85609	0.428816	-4.32841	1.50191e-05	0.0271445
ENST00000392727.7	MVK	265.758	-1.21428	0.282257	-4.30204	1.69229e-05	0.029874
ENST00000582331.2	CCDC47	10.9584	-1.97024	0.458722	-4.29506	1.74645e-05	0.0301294
ENST00000359949.11	P2RX4	167.168	-1.85411	0.434476	-4.26746	1.97712e-05	0.033351
ENST00000575500.5	CARD14	48.9235	-1.46513	0.344749	-4.24985	2.13914e-05	0.0352995
ENST00000526530.1	DERA	233.895	1.83059	0.431592	4.24148	2.22055e-05	0.0358633
ENST00000452771.5	DKC1	39.1104	-1.52702	0.361102	-4.22877	2.34968e-05	0.0371582
ENST00000466678.5	ATP1B3	74.0797	1.80046	0.429215	4.19479	2.7313e-05	0.0395086
ENST00000356296.8	NUMB	96.0659	-1.2326	0.292999	-4.20682	2.58984e-05	0.0395086
ENST00000344114.8	HERPUD1	48.6581	1.93141	0.459654	4.20188	2.64708e-05	0.0395086
ENST00000585014.1	RAC3	29.3472	1.96359	0.467752	4.19794	2.69354e-05	0.0395086
ENST00000491794.1	SON	13.6348	-1.96401	0.468455	-4.19253	2.75855e-05	0.0395086
ENST00000478091.1	NT5DC2	26.0262	-1.4942	0.357677	-4.17751	2.94713e-05	0.0406746
ENST00000622850.2	FDFT1	278.244	1.52901	0.365759	4.18037	2.9104e-05	0.0406746
ENST00000460183.1	DPAGT1	25.6981	-1.68742	0.405007	-4.16639	3.09459e-05	0.0419472
ENST00000558053.1	EIF3J	71.3044	-1.9351	0.46678	-4.14564	3.3886e-05	0.0451266
ENST00000512620.5	CAST	28.358	1.82223	0.442031	4.1224	3.74942e-05	0.047258
ENST00000457988.5	NSUN5P1	29.4819	-1.75836	0.42679	-4.11996	3.78934e-05	0.047258
ENST00000487714.1	ASNS	68.449	-1.77817	0.432046	-4.11571	3.85993e-05	0.047258
ENST00000586742.5	AES	250.349	1.73932	0.422108	4.12055	3.77963e-05	0.047258
ENST00000463626.1	SLC6A14	30.4617	-1.62925	0.395769	-4.11667	3.84387e-05	0.047258
ENST00000502560.5	LMAN2	217.264	-1.90594	0.463594	-4.11122	3.93582e-05	0.0474223
ENST00000599561.1	RPS11	67.4857	1.25099	0.304894	4.10305	4.07741e-05	0.0483606
ENST00000621900.1	AC016394,1	101.042	-1.31579	0.321333	-4.0948	4.22541e-05	0.0485974
ENST00000561904.5	E2F4	23.8351	-1.92056	0.468782	-4.09692	4.18691e-05	0.0485974
ENST00000511181.5	HEXB	21.3254	1.73317	0.424474	4.0831	4.44398e-05	0.0488889
ENST00000541901.5	MAP3K4	32.5894	-1.88586	0.461217	-4.08888	4.33467e-05	0.0488889
ENST00000595223.5	KHSRP	689.808	1.10119	0.269504	4.08597	4.38937e-05	0.0488889

### Sheet: deseq_byTranscript_pol 
***** shDKC1_pol vs scr_pol *****
symbol	baseMean	log2FoldChange	lfcSE	stat	pvalue	padj
ENST00000578324.5	EIF4A1	605.221	-3.54644	0.366342	-9.6807	3.64229e-22	4.90999e-17
ENST00000452490.3	CASP7	1665.53	1.23897	0.202415	6.12096	9.3016e-10	6.26951e-05
ENST00000369550.9	DKC1	21199.6	-0.730889	0.134787	-5.42253	5.87612e-08	0.00264043
ENST00000452771.5	DKC1	39.1104	-2.01219	0.375317	-5.3613	8.26262e-08	0.00278461
ENST00000599561.1	RPS11	67.4857	1.59315	0.309309	5.15066	2.59567e-07	0.00699819
ENST00000587401.5	THOP1	4.77004	2.2708	0.449362	5.05339	4.34036e-07	0.00975171
