## Supplemental Table 3 for "The pseudouridine synthase dyskerin binds to cytoplasmic H/ACA-box snoRNA retaining transcripts affecting nuclear hormone receptor dependence"

### Sheet: Comments
	Exon-Based Analysis
	Count-based differential expression analysis obtained from exon analysis of total cytoplsmic (DEXseq TOT) and polysomal RNA (DEXseq POL)
	Differential expression analysis was performed between silenced (shDKC1) and control (scr) samples.

### Sheet: DEXseq TOT
groupID	featureID	exonBaseMean	dispersion	stat	pvalue	padj	scr_tot	shDKC1_tot	log2fold_shDKC1_tot_scr_tot	genomicData.seqnames	genomicData.start	genomicData.end	genomicData.width	genomicData.strand	countData.A_DEXSeq.txt	countData.C_DEXSeq.txt	countData.E_DEXSeq.txt	countData.G_DEXSeq.txt	countData.I_DEXSeq.txt	countData.M_DEXSeq.txt	geneSymbol
ENSG00000029363.16	E006	2496.75	0.00132847	38.0547	6.8789e-10	3.94797e-05	36.6888	38.8935	0.369986	chr6	136258593	136259350	758	-	1785	1842	2591	3309	2315	3442	BCLAF1
ENSG00000036257.12	E006	319.723	0.0120394	29.6435	5.19271e-08	0.00124176	18.0856	23.3862	1.05204	chr2	224473939	224474032	94	-	195	266	201	458	250	577	CUL3
ENSG00000041357.15	E050	656.715	0.00265808	23.871	1.03014e-06	0.0128526	25.2254	27.962	0.493215	chr15	78549177	78549186	10	+	451	585	587	724	663	984	PSMA4
ENSG00000049283.17+ENSG00000006282.20	E118	15.632	0.0305338	20.1586	7.12782e-06	0.0435194	7.33807	3.75384	-1.99479	chr17	50551191	50551222	32	+	24	5	33	8	21	7	EPN3+SPATA20
ENSG00000067141.16	E021	13.0036	0.0314985	20.0162	7.67897e-06	0.0449709	6.37875	3.08452	-2.14417	chr15	73249642	73249721	80	+	35	3	19	2	17	6	NEO1
ENSG00000067221.13	E004	26.9921	0.0143156	22.9633	1.6512e-06	0.0169225	5.39479	9.0416	1.57007	chr15	73983220	73983236	17	-	19	47	11	32	14	36	STOML1
ENSG00000083857.13	E003	230.506	0.0077017	21.6493	3.27326e-06	0.0293532	17.199	20.4397	0.672855	chr4	186587827	186588391	565	-	311	288	247	180	154	213	FAT1
ENSG00000090060.17	E062	1650.8	0.00247291	20.9397	4.73966e-06	0.0377806	35.175	33.5103	-0.283094	chr14	96556175	96556413	239	+	1675	1027	2055	1553	1809	2054	PAPOLA
ENSG00000090863.11	E028	96.0735	0.00893925	26.8481	2.20096e-07	0.00394744	14.6575	10.7328	-1.04739	chr16	74471173	74471286	114	-	229	60	138	34	83	54	GLG1
ENSG00000091164.12	E037	4.28141	0.073114	20.4723	6.04996e-06	0.0398729	4.35296	0.839544	-4.77664	chr18	56651129	56651274	146	-	7	0	9	0	10	1	TXNL1
ENSG00000100284.20	E011	7.63057	0.041159	24.5633	7.1908e-07	0.00982612	5.38622	1.75421	-3.27666	chr22	35299884	35299889	6	+	17	2	15	1	12	1	TOM1
ENSG00000100284.20	E012	7.93818	0.0405311	25.8991	3.59732e-07	0.00573497	5.50253	1.75419	-3.34028	chr22	35299890	35299893	4	+	18	2	16	1	12	1	TOM1
ENSG00000102710.19	E031	201.348	0.00326673	20.401	6.27967e-06	0.040045	19.0082	16.5914	-0.516555	chr13	37026204	37026236	33	-	210	151	268	152	264	189	SUPT20H
ENSG00000103253.17	E048	21.0434	0.0253676	29.7721	4.85946e-08	0.00124176	8.71615	4.2923	-2.13154	chr16	733469	733847	379	+	44	15	31	8	26	6	HAGHL
ENSG00000104413.15	E034	2688.01	0.00129333	40.5184	1.94772e-10	1.3973e-05	37.3735	39.5378	0.362464	chr8	94706516	94707423	908	+	2320	2314	2653	3007	2499	3602	ESRP1
ENSG00000107863.17	E003	527.252	0.00549222	23.0569	1.57277e-06	0.0167158	23.3315	26.6141	0.603747	chr10	24583631	24584386	756	-	505	478	556	542	519	612	ARHGAP21
ENSG00000109685.17	E063	26.1321	0.0213524	20.6375	5.54988e-06	0.038844	8.71136	5.40351	-1.44904	chr4	1974787	1974862	76	+	39	12	39	8	46	18	NSD2
ENSG00000112655.15	E026	18.5449	0.0223873	23.5548	1.21407e-06	0.0138173	7.329	3.81638	-1.94262	chr6	43139406	43139525	120	+	44	9	33	1	23	6	PTK7
ENSG00000113194.12	E023	7037.26	0.00290394	19.7436	8.85589e-06	0.0470612	46.0299	47.7277	0.279853	chr5	176506768	176510074	3307	+	8473	7248	7458	5596	6427	7571	FAF2
ENSG00000119946.10	E004	7.92772	0.0617522	20.7424	5.25402e-06	0.038844	4.85065	1.99426	-2.59463	chr10	99362227	99362396	170	+	12	1	19	0	15	3	CNNM1
ENSG00000119969.14+ENSG00000244332.1	E044	124.565	0.00571529	26.715	2.35785e-07	0.00398008	12.8251	16.2287	0.824782	chr10	94601972	94602098	127	+	98	132	82	146	84	212	HELLS+AL138759.1
ENSG00000120694.19	E005	1131.83	0.00859774	20.4922	5.98739e-06	0.0398729	28.9162	32.9673	0.702693	chr13	31136973	31137117	145	-	911	870	777	1208	1030	2123	HSPH1
ENSG00000122507.20	E033	4.45326	0.108638	19.8881	8.21098e-06	0.0462008	0.0209617	4.19083	15.3136	chr7	33352859	33352873	15	+	0	4	0	10	0	13	BBS9
ENSG00000128833.12	E027	39.9128	0.0107365	21.7412	3.12015e-06	0.0288827	10.3054	7.22658	-1.1057	chr15	52242048	52242213	166	-	56	19	54	22	66	30	MYO5C
ENSG00000135048.13	E025	8.49651	0.0399439	30.866	2.76467e-08	0.000793355	5.56123	1.30368	-4.23044	chr9	71714934	71715089	156	-	25	1	16	0	11	1	TMEM2
ENSG00000135966.12	E011	41.6127	0.0100341	22.2664	2.37319e-06	0.0227005	9.92468	7.89207	-0.716013	chr2	105280382	105280723	342	-	63	16	60	27	60	33	TGFBRAP1
ENSG00000138668.18	E022	57.2145	0.0105169	23.5289	1.23052e-06	0.0138173	12.2238	8.59203	-1.13087	chr4	82358821	82358842	22	-	70	41	95	33	78	35	HNRNPD
ENSG00000140575.12	E004	655.2	0.00523378	19.7503	8.82467e-06	0.0470612	24.6476	28.5304	0.700139	chr15	90388277	90388354	78	+	639	773	564	633	526	818	IQGAP1
ENSG00000144713.12+ENSG00000207496.1	E013	715.381	0.0113669	33.4625	7.26517e-09	0.000297833	23.9444	29.3583	0.976346	chr3	12840312	12840341	30	-	497	923	428	1169	388	880	RPL32+SNORA7A
ENSG00000145730.20	E076	203.214	0.0108427	21.5208	3.50014e-06	0.0304366	15.7797	19.7925	0.859713	chr5	103029268	103029511	244	+	198	219	176	271	108	260	PAM
ENSG00000145730.20	E077	90.2367	0.00897989	25.425	4.59929e-07	0.00694643	10.8382	14.6933	1.02436	chr5	103029512	103029594	83	+	60	106	82	124	56	116	PAM
ENSG00000148396.18	E039	21.6737	0.0158199	23.4957	1.25191e-06	0.0138173	NA	NA	NA	chr9	136466264	136466462	199	-	40	13	30	9	32	10	SEC16A
ENSG00000148841.15	E003	308.644	0.0103016	31.6115	1.8831e-08	0.000600419	20.3555	21.3789	0.201846	chr10	104312144	104315708	3565	-	400	401	285	269	245	257	ITPRIP
ENSG00000149657.19	E006	334.943	0.00308686	19.7447	8.85046e-06	0.0470612	22.192	20.6516	-0.300372	chr20	62124617	62124780	164	+	423	226	428	290	379	316	LSM14B
ENSG00000158769.17+ENSG00000270149.5+ENSG00000215845.10	E019	82.8261	0.0087045	27.4971	1.57329e-07	0.00300983	14.1828	10.4586	-1.01561	chr1	161001285	161001353	69	-	109	45	120	70	113	55	F11R+AL591806.3+TSTD1
ENSG00000163516.13	E065	94.7986	0.0107088	20.3445	6.468e-06	0.0403493	10.9945	14.7765	0.997814	chr2	219236619	219236649	31	+	38	94	78	177	70	116	ANKZF1
ENSG00000163634.11	E001	72.0146	0.011371	22.3257	2.30111e-06	0.0227005	13.5399	9.7077	-1.09319	chr3	63833870	63833870	1	-	88	46	123	49	85	54	THOC7
ENSG00000170540.14+ENSG00000260342.2+ENSG00000134419.15	E029	27496.7	0.000846968	47.7453	4.85342e-12	6.96374e-07	57.8462	59.6267	0.291332	chr16	18790310	18790334	25	-	23179	29240	23931	32877	25241	31778	ARL6IP1+AC138811.2+RPS15A
ENSG00000171316.11	E018	11.8274	0.0442434	20.837	5.0008e-06	0.0387848	2.74069	6.56562	2.57526	chr8	60808217	60808272	56	+	4	17	0	23	7	19	CHD7
ENSG00000171867.16	E009	779.072	0.00966359	31.9261	1.60148e-08	0.000574456	26.6089	29.5962	0.530097	chr20	4699968	4701590	1623	+	968	652	856	637	673	988	PRNP
ENSG00000173207.12	E002	2364.59	0.00179644	20.4523	6.11373e-06	0.0398729	38.1093	36.6556	-0.244265	chr1	154974683	154974698	16	+	2531	1527	2993	2479	2667	2355	CKS1B
ENSG00000173402.11	E041	13.3706	0.030947	19.6646	9.2296e-06	0.0472955	5.75127	3.729	-1.27953	chr3	49530797	49530831	35	+	29	5	27	5	15	3	DAG1
ENSG00000180263.13	E001	288.596	0.00395311	27.9101	1.27083e-07	0.00260485	19.2633	21.4555	0.437497	chr12	95076749	95081169	4421	-	215	308	265	287	338	329	FGD6
ENSG00000197150.12	E009	32.2693	0.012732	20.6479	5.51973e-06	0.038844	9.58171	6.28625	-1.29551	chr7	151028467	151028472	6	+	62	24	44	12	38	19	ABCB8
ENSG00000226174.6+ENSG00000182979.17	E005	53.3098	0.00989134	24.9118	6.00125e-07	0.00861066	7.99894	11.8242	1.24192	chr14	105411660	105413859	2200	+	42	87	33	73	20	61	TEX22+MTA1
ENSG00000238917.1+ENSG00000209582.1+ENSG00000129226.13+ENSG00000161956.12+ENSG00000264772.6+ENSG00000277957.1+ENSG00000277985.1+ENSG00000161960.14	E110	462.571	0.0262298	23.9754	9.75731e-07	0.0127272	26.8651	19.8893	-1.31825	chr17	7577955	7578091	137	+	796	228	636	213	622	378	SNORD10+SNORA48+CD68+SENP3+AC016876.2+SENP3-EIF4A1+SNORA67+EIF4A1
ENSG00000238917.1+ENSG00000209582.1+ENSG00000129226.13+ENSG00000161956.12+ENSG00000264772.6+ENSG00000277957.1+ENSG00000277985.1+ENSG00000161960.14	E111	280.607	0.0161768	35.2669	2.87482e-09	0.000137494	22.9399	16.4912	-1.3139	chr17	7578092	7578100	9	+	451	146	378	136	413	214	SNORD10+SNORA48+CD68+SENP3+AC016876.2+SENP3-EIF4A1+SNORA67+EIF4A1
ENSG00000238917.1+ENSG00000209582.1+ENSG00000129226.13+ENSG00000161956.12+ENSG00000264772.6+ENSG00000277957.1+ENSG00000277985.1+ENSG00000161960.14	E112	292.123	0.0129258	43.7512	3.72885e-11	3.56679e-06	23.2883	16.6705	-1.33989	chr17	7578101	7578119	19	+	496	147	374	159	430	204	SNORD10+SNORA48+CD68+SENP3+AC016876.2+SENP3-EIF4A1+SNORA67+EIF4A1
ENSG00000238917.1+ENSG00000209582.1+ENSG00000129226.13+ENSG00000161956.12+ENSG00000264772.6+ENSG00000277957.1+ENSG00000277985.1+ENSG00000161960.14	E113	771.517	0.00264992	67.0288	2.67576e-16	7.67841e-11	29.9294	25.6624	-0.759798	chr17	7578120	7578164	45	+	1045	634	912	544	1027	555	SNORD10+SNORA48+CD68+SENP3+AC016876.2+SENP3-EIF4A1+SNORA67+EIF4A1
ENSG00000242294.6+ENSG00000085514.15+ENSG00000121716.20+ENSG00000284012.1+ENSG00000235333.3+ENSG00000272752.6	E055	51.2572	0.0100096	19.6705	9.20128e-06	0.0472955	11.4749	8.35903	-1.00724	chr7	100356394	100356650	257	+	76	28	70	36	71	36	STAG3L5P+PILRA+PILRB+MIR6840+PVRIG2P+STAG3L5P-PVRIG2P-PILRB
ENSG00000253250.2	E001	152.017	0.00492605	21.4106	3.70723e-06	0.0312893	14.5187	16.9899	0.567393	chr8	90958637	90959030	394	-	48	101	172	216	104	293	C8orf88
ENSG00000278540.4	E024	14.1301	0.0290638	19.9127	8.10605e-06	0.0462008	6.68796	3.28739	-2.10113	chr17	37155683	37155780	98	-	24	4	21	3	30	6	ACACA
ENSG00000279880.1+ENSG00000171634.16	E065	217.096	0.00457289	29.1695	6.63135e-08	0.0014638	16.3584	20.2039	0.811386	chr17	67981436	67981762	327	+	167	215	185	288	183	278	AC134407.3+BPTF
ENSG00000281859.1+ENSG00000142937.11+ENSG00000202031.1+ENSG00000264294.1+ENSG00000207421.1	E008	2985.74	0.00350857	20.0843	7.41008e-06	0.0443002	40.7098	38.0731	-0.440453	chr1	44775944	44776033	90	+	3429	2981	3357	2528	3340	2500	SNORD38B+RPS8+SNORD38A+SNORD55+SNORD38B
ENSG00000284195.1+ENSG00000137076.20	E048	10.0414	0.0359531	20.7224	5.30902e-06	0.038844	6.04674	2.57935	-2.5041	chr9	35713953	35714081	129	-	22	2	15	5	17	2	MIR6852+TLN1
ENSG00000284324.1+ENSG00000272888.5+ENSG00000173575.20+ENSG00000279765.3	E129	35.3034	0.0230295	21.2743	3.98035e-06	0.0326345	10.1394	6.43775	-1.40367	chr15	93014727	93014815	89	+	42	6	58	19	62	34	MIR3175+LINC01578+CHD2+AC013394.1

### Sheet: DEXseq POL
groupID	featureID	exonBaseMean	dispersion	stat	pvalue	padj	scr_pol	shDKC1_pol	log2fold_shDKC1_pol_scr_pol	genomicData.seqnames	genomicData.start	genomicData.end	genomicData.width	genomicData.strand	countData.B_DEXSeq.txt	countData.D_DEXSeq.txt	countData.F_DEXSeq.txt	countData.H_DEXSeq.txt	countData.L_DEXSeq.txt	countData.N_DEXSeq.txt	geneSymbol
ENSG00000048828.16	E006	162.113	0.0027627	27.0076	2.02655e-07	0.0120759	18.5479	17.698	-0.192082	chr9	93497471	93497599	129	+	199	71	183	141	227	188	FAM120A
ENSG00000102030.15+ENSG00000089820.15+ENSG00000198910.12	E024	8.89447	0.0947172	23.4685	1.26975e-06	0.027858	7.32834	1.9563	-3.90989	chrX	153867551	153867553	3	-	25	1	19	3	8	0	NAA10+ARHGAP4+L1CAM
ENSG00000144713.12+ENSG00000207496.1	E013	642.347	0.0144354	33.8338	6.00268e-09	0.000517541	23.6717	29.5245	1.16476	chr3	12840312	12840341	30	-	418	966	304	1076	267	688	RPL32+SNORA7A
ENSG00000166012.16+ENSG00000284458.1+ENSG00000207112.1+ENSG00000207304.1+ENSG00000207145.1+ENSG00000206834.1+ENSG00000206799.1+ENSG00000210825.1+ENSG00000239195.1	E040	172.652	0.0108997	25.626	4.14422e-07	0.0178654	20.5135	16.1476	-0.984531	chr11	93733398	93733419	22	-	199	75	199	113	317	170	TAF1D+MIR1304+SNORA25+SNORA8+SNORA18+SNORA1+SNORA32+SNORA40+SNORD5
ENSG00000169155.9	E010	574.13	0.00141306	38.349	5.9158e-10	7.65075e-05	26.1501	27.3465	0.237417	chr9	126837104	126838210	1107	+	666	600	397	468	529	763	ZBTB43
ENSG00000177728.16+ENSG00000284595.1	E043	13.4039	0.0111802	23.4344	1.29244e-06	0.027858	7.59608	3.90902	-2.00106	chr17	75491103	75491153	51	+	33	5	19	7	18	1	TMEM94+MIR6785
ENSG00000197102.10	E051	81.8342	0.00356185	24.1112	9.09322e-07	0.0261334	15.2029	12.4984	-0.707827	chr14	102027619	102027833	215	+	125	49	96	57	108	67	DYNC1H1
ENSG00000198837.9	E045	19.149	0.0101486	24.2678	8.38272e-07	0.0261334	8.95927	5.33758	-1.59662	chr1	153941374	153941434	61	-	41	7	30	11	21	9	DENND4B
ENSG00000206693.1+ENSG00000284450.1+ENSG00000130826.17+ENSG00000206948.1	E007	242.357	0.00834138	23.83	1.05232e-06	0.0272187	21.7931	17.9882	-0.827946	chrX	154764925	154764926	2	+	463	68	369	146	325	146	SNORA56+MIR664B+DKC1+SNORA36A
ENSG00000238917.1+ENSG00000209582.1+ENSG00000129226.13+ENSG00000161956.12+ENSG00000264772.6+ENSG00000277957.1+ENSG00000277985.1+ENSG00000161960.14	E110	182.222	0.0434348	24.3569	8.004e-07	0.0261334	22.2646	14.0531	-1.87507	chr17	7577955	7578091	137	+	365	59	194	105	313	100	SNORD10+SNORA48+CD68+SENP3+AC016876.2+SENP3-EIF4A1+SNORA67+EIF4A1
ENSG00000238917.1+ENSG00000209582.1+ENSG00000129226.13+ENSG00000161956.12+ENSG00000264772.6+ENSG00000277957.1+ENSG00000277985.1+ENSG00000161960.14	E111	96.7539	0.0491341	26.7343	2.33436e-07	0.0120759	18.3483	10.073	-2.17543	chr17	7578092	7578100	9	+	231	27	108	47	146	45	SNORD10+SNORA48+CD68+SENP3+AC016876.2+SENP3-EIF4A1+SNORA67+EIF4A1
ENSG00000238917.1+ENSG00000209582.1+ENSG00000129226.13+ENSG00000161956.12+ENSG00000264772.6+ENSG00000277957.1+ENSG00000277985.1+ENSG00000161960.14	E112	107.338	0.0258617	45.15	1.82504e-11	4.72056e-06	18.9165	10.7332	-2.09236	chr17	7578101	7578119	19	+	229	42	125	45	176	48	SNORD10+SNORA48+CD68+SENP3+AC016876.2+SENP3-EIF4A1+SNORA67+EIF4A1
